# New insights into the evolution of Charlie Chaplin worms (Histriobdellidae, Eunicida, Annelida)

**DOI:** 10.1101/2025.10.09.681451

**Authors:** Conrad Helm, Katrine Worsaae, Paul Kalke, Nataliya Budaeva

## Abstract

Histriobdellidae, the so-called Charlie Chaplin worms, is an enigmatic group of microscopic commensal annelids associated with crustaceans. They crawl by alternately attaching their adhesive anterior appendages and left and right huge lateral ‘feet’, and bear a complex jaw apparatus in the ventral muscular pharynx. Although histriobdellids were always thought to be a part of the jaw-bearing clade Eunicida, their exact placement within the annelid tree is still debated due to their highly derived external morphology and long branch attraction artefacts in molecular analyses.

In this study we employ morphological and molecular comparative approaches in order to gain new insights into the evolution of Histriobdellidae and its aberrant traits. Our phylogenetic analyses of Eunicida including 52 species and four molecular markers yield further support for Histriobdellidae being the sister group to the eunicid family Dorvilleidae. The detailed morphology of *Histriobdella homari* Van Beneden, 1858, a commensal of the European lobster, was examined using standard immunohistochemical stainings and subsequent confocal laser scanning microscopy (CLSM) as well as scanning electron microscopy (SEM).

Integrative analyses allow us to compare in detail with other eunicidans and unravel extensive anatomical transformations in Histriobdellidae. Neural innervation patterns help verify the presence of antennae and true annelid palps on the histriobdellid prostomium. The arrangement of ganglia and the neuronal scaffold innervating the anterior end supports the presence of a buccal segment (peristomium) in *Histriobdella*. Additionally, based on our comprehensive investigations we newly propose their adhesive anterior locomotory appendages to be homologous with parapodia, and their posterior-most adhesive locomotory appendages to be homologous with the pygidial lobes of other Annelida.

Detailed studies of this highly deviating family of annelids not only exemplify how to reconstruct extreme transformation of canonical annelid characters such as parapodia, but again also highlight the exceptional evolutionary plasticity of the annelid body plan.
