## Supplemental Fig. 2 for "New insights into the evolution of Charlie Chaplin worms (Histriobdellidae, Eunicida, Annelida)"

### Sheet: For manuscript
	Species	DNA extract ID	BOLD ProcessID	18S NCBI accesion number	18S voucher	18S reference	28S NCBI accesion number	28S voucher	28S refrence	16S NCBI accesion number	16S voucher	16S reference	COI NCBI accesion number	COI voucher	COI reference
	Dorvilleidae
D02	Dorvillea cf. similis (Crossland, 1924)			AF412803		Struck et al 2002 a, b	-	-	-	DQ317915		Schulze 2006	DQ317857		Schulze 2006
D03	Dorvillea erucaeformis (Malmgren, 1865)			AY176285		Worsaae et al 2005	AY838859		Struck et al 2006	AY838827		Struck et al 2006	AY838868		Struck et al 2006
D07	Ougia subaequalis (Oug, 1978)	DR01	POLNB1535-15	XXXXXXXX	ZMBN 98229	this study	-	-	-	XXXXXXXX	ZMBN 98229	this study	XXXXXXXX	ZMBN 98229	this study
D01	Parougia bermudensis (Åkesson & Rice, 1992)			AF412802		Struck et al 2002 a, b	-	-	-	JQ310753	GNM14055	Wiklund et al 2012	JQ310767	GNM14055	Wiklund et al 2012
D05	Parougia diapason Taboada, Bas & Avila, 2015			KX555631		Taboada et al 2015	-	-	-	KX555630		Taboada et al 2015	KX555632		Taboada et al 2015
D06	Protodorvillea kefersteini (McIntosh, 1869)			AF412799		Struck et al 2002 a, b	-	-	-	AY838843		Struck et al 2006	POLNB2675-18 XXXXXXXX	ZMBN 126117	this study
D08	Schistomeringos nr. rudolphi (Delle Chiaje, 1828)	DR03	POLNB826-14	XXXXXXXX	ZMBN 94818	this study	XXXXXXXX	ZMBN 94818		XXXXXXXX	ZMBN 94818	this study	XXXXXXXX	ZMBN 94818	this study
	Eunicidae
E04	Eunice norvegica (Linnaeus, 1767)			GQ497493	USNM1122749	Zanol et al 2010	E8 XXXXXXXX	ZMBN 139220		GQ478147	USNM1122749	Zanol et al 2010	GQ497541	USNM1122749	Zanol et al 2010
E05	Eunice pennata (O. F. Müller, 1776)			AY040684		Siddall et al 2001	E9 XXXXXXXX	ZMBN 139428		AY838829		Struck et al 2006	POLNB410-13 XXXXXXXX	ZMBN 91723	this study
E01	Leodice americana (Hartman, 1944)			GQ497479	USNM1122572	Zanol et al 2010	-	-	-	GQ478133	USNM1122572	Zanol et al 2010	GQ497561	USNM1122572	Zanol et al 2010
E03	Leodice antarctica Baird, 1869			GQ497483	USNM1122127	Zanol et al 2010	-	-	-	GQ478137	USNM1122127	Zanol et al 2010	GQ497532	USNM1122127	Zanol et al 2010
E06	Leodice rubra (Grube, 1856)			GQ497478	MZSP888	Zanol et al 2010	-	-	-	GQ478132	MZSP888	Zanol et al 2010	GQ497528	MZSP888	Zanol et al 2010
E10	Marphysa californica Moore, 1909			GQ497507	USNM1122558	Zanol et al 2010	-	-	-	GQ478162	USNM1122558	Zanol et al 2010	GQ497552	USNM1122558	Zanol et al 2010
E12	Marphysa regalis Verrill, 1900			GQ497510	MZSP896	Zanol et al 2010	-	-	-	GQ478165	MZSP896	Zanol et al 2010	GQ497562	MZSP896	Zanol et al 2010
E13	Marphysa sanguinea (Montagu, 1813)			GQ497502	USNM1122123	Zanol et al 2010	AY838861		Struck et al 2006	GQ478157	USNM1122123	Zanol et al 2010	GQ497547	USNM1122123	Zanol et al 2010
E14	Marphysa viridis Treadwell, 1917			GQ497508	MZSP894	Zanol et al 2010	-	-	-	GQ478163	MZSP894	Zanol et al 2010	GQ497553	MZSP894	Zanol et al 2010
E15	Palola siciliensis (Grube, 1840)			GQ497514	USNM1120744	Zanol et al 2010	-	-	-	GQ478168	USNM1120744	Zanol et al 2010	GQ497554	USNM1120744	Zanol et al 2010
E16	Palola viridis Gray in Stair, 1847			GQ497513	USNM1084405-9C	Zanol et al 2010	-	-	-	GQ478167	USNM1084405-9C	Zanol et al 2010	GQ497556	USNM1084405-9C	Zanol et al 2010
E09	Paucibranchia bellii (Audouin & Milne Edwards, 1833)			AF412789		Struck et al 2002 a, b	-	-	-	AY838835		Struck et al 2006	KT307661	Itsastk13-P254	Aylagas et al 2016
E11	Paucibranchia disjuncta (Hartman, 1961)			GQ497504	USNM1122560	Zanol et al 2010	-	-	-	GQ478159	USNM1122560	Zanol et al 2010	GQ497549	USNM1122560	Zanol et al 2010
	Histriobdellidae
H01	Histriobdella homari Beneden, 1858	H1	EUNI008-21	XXXXXXXX	not vouchered	this study	-	-	-	XXXXXXXX	not vouchered	this study	XXXXXXXX	not vouchered	this study
						this study			this study		not vouchered	this study		not vouchered	this study
H02	Stratiodrilus aeglaphilus Vila & Bahamonde, 1985	KW752	EUNI011-21	XXXXXXXX	not vouchered	this study	XXXXXXXX	not vouchered	this study	XXXXXXXX	not vouchered	this study	XXXXXXXX	not vouchered	this study
	Lumbrineridae
L07	Augeneria algida	LM-02	EUNI006-21	OM312023	IORAS INV0000795	Borisova & Budaeva 2022	XXXXXXXX	IORAS INV0000795	this study	OM237819	IORAS INV0000795	Borisova & Budaeva 2022	OM237783	IORAS INV0000795	Borisova & Budaeva 2022
L08	Gallardoneris sp.	Lu-203	MIWAP379-13	OM312027	ZMBN93823	Borisova & Budaeva 2022	XXXXXXXX	ZMBN93823	this study	OM237822	ZMBN93823	Borisova & Budaeva 2022	OM237788	ZMBN93823	Borisova & Budaeva 2022
L01	Hilbigneris sp.	OE08	EUNI003-21	XXXXXXXX	ZMBN 112015	this study	XXXXXXXX	ZMBN 112015	this study	XXXXXXXX	ZMBN 112015	this study	XXXXXXXX	ZMBN 112015	this study
L12	Lumbrinerides sp.	LM-84	MIWAP325-13	OM312032	ZMBN 93769	Borisova & Budaeva 2022	-	-	-	OM237828	ZMBN 93769	Borisova & Budaeva 2022	OM237795	ZMBN 93769	Borisova & Budaeva 2022
L11	Lumbrineriopsis sp.	LM-75	EUNI012-21	OM312033	ZMBN 139222	Borisova & Budaeva 2022	XXXXXXXX	ZMBN 139222	this study	OM237829	ZMBN 139222	Borisova & Budaeva 2022	OM237796	ZMBN 139222	Borisova & Budaeva 2022
L10	Lumbrineris mixochaeta	LM-28	EUNI007-21	OM312044	IORAS INV0000796	Borisova & Budaeva 2022	XXXXXXXX	IORAS INV0000796	this study	OM237841	IORAS INV0000796	Borisova & Budaeva 2022	OM237805	IORAS INV0000796	Borisova & Budaeva 2022
L02	Lumbrineris inflata Moore, 1911			AY525622		Struck et al 2005	AY366518		Joerdens et al 2004	AY838832		Struck et al 2006	-	-	-
L03	Lumbrineris latreilli Audouin & Milne Edwards, 1833			AY525623		Struck et al 2005	AY366512		Joerdens et al 2004	AY838833		Struck et al 2006	KR916859	RR108	Lobo et al 2016
L05	Scoletoma zonata Johnson, 1901			HM746727		Paul et al 2010	HM746741		Paul et al 2010	HM746713		Paul et al 2010	-	-	-
L06	Ninoe nigripes Verrill, 1873			AY838852		Struck et al 2006	AY838862		Struck et al 2006	AY838837		Struck et al 2006	AY838871		Struck et al 2006
	Oenonidae
OE01	Arabella iricolor (Montagu, 1804)			AY525624		Struck et al 2005	-	-	-	HM746709		Paul et al 2010	GU362693	OUC POLYP13 0810	Zhou et al 2010
OE02	Arabella semimaculata (Moore, 1911)			AY838844		Struck et al 2006	AY838857		Struck et al 2006	AY838825		Struck et al 2006	AY838866		Struck et al 2006
OE07	Drilonereis longa Webster, 1879			AY838847		Struck et al 2006	AY838860		Struck et al 2006	AY838828		Struck et al 2006	AY838869		Struck et al 2006
OE05	Drilonereis sp.	OE16	EUNI002-21	XXXXXXXX	ZMBN 112008	this study	XXXXXXXX	ZMBN 112008	this study	XXXXXXXX	ZMBN 112008	this study	-	-	-
OE03	Oenonidae gen. sp.	OE03	EUNI001-21	XXXXXXXX	ZMBN111992	this study	-	-	-	XXXXXXXX	ZMBN111992	this study	XXXXXXXX	ZMBN111992	this study
OE06	Tainokia logachevae Ravara & Cunha, 2017			MF795580	DBUA0002021.01.v01	Ravara & Cunha 2017	MF795581	DBUA0002021.01.v01	Ravara & Cunha 2017	MF795579	DBUA0002021.01.v01	Ravara & Cunha 2017	MF795582	DBUA0002021.01.v01	Ravara & Cunha 2017
	Onuphidae
ON02	Australonuphis teres (Ehlers, 1868)	AU08	EUNI009-21	OR655237	AM W.41389	Hektoen et al 2022	OM628815	AM W.41389	Hektoen et al 2022	OM628809	AM W.41389	Hektoen et al 2022	OM688238	AM W.41389	Hektoen et al 2022
ON04	Diopatra neapolitana Delle Chiaje, 1841	D2	EUNI004-21	XXXXXXXX	ZMBN 106621	this study	OM628813	ZMBN 106621	Hektoen et al 2022	KT992095	ZMBN 106621	Arias et al 2016	KT992099	ZMBN 106621	Arias et al 2016
ON05	Hirsutonuphis gygis (Paxton, 1979)	BU06	EUNI005-21	KJ027370	ZMBN 91327	Budaeva et al 2016	XXXXXXXX	ZMBN 91327	this study	KJ027330	ZMBN 91327	Budaeva et al 2016	-	-	-
ON06	Hyalinoecia longibranchiata McIntosh, 1885	H111	EUNI013-21	OR655242	ZMBN 139223	Budaeva et al 2024	OR655268	ZMBN 139223	Budaeva et al 2024	OR655129	ZMBN 139223	Budaeva et al 2024	OR655035	ZMBN 139223	Budaeva et al 2024
ON07	Hyalinoecia robusta Southward, 1977	H100	EUNI014-21	OR655240	ZMBN 139224	Budaeva et al 2024	OR655265	ZMBN 139224	Budaeva et al 2024	OR655125	ZMBN 139224	Budaeva et al 2024	OR655031	ZMBN 139224	Budaeva et al 2024
ON08	Hyalinoecia tubicola (O.F. Müller, 1776)	H43	EUNI015-21	OR655229	ZMBN 139225	Budaeva et al 2024	OM628811	ZMBN 139225	Hektoen et al 2022	OM628807	ZMBN 139225	Hektoen et al 2022	OM688235	ZMBN 139225	Hektoen et al 2022
ON09	Leptoecia midatlantica Budaeva, 2012	BU15	ONLEP020-18	KJ027377	ZMBN 91330	Budaeva et al 2016	OM628818	ZMBN 91330	Hektoen et al 2022	KJ027337	ZMBN 91330	Budaeva et al 2016	OM688239	ZMBN 91330	Hektoen et al 2022
ON10	Mooreonuphis stigmatis (Treadwell, 1922)	M1	EUNI016-21	KJ027380	ZMBN 139226	Budaeva et al 2016	OM628821	ZMBN 139226	Hektoen et al 2022	KJ027339	ZMBN 139226	Budaeva et al 2016	-	-	-
ON11	Nothria conchylega (M. Sars, 1835)	N65	EUNI017-21	OR655233	ZMBN 139227	Budaeva et al 2024	OM782467	ZMBN 139227	Paxton et al 2023	OM782431	ZMBN 139227	Paxton et al 2023	OM782397	ZMBN 139227	Paxton et al 2023
ON12	Onuphis elegans (Johnson, 1901)			AY838854		Struck et al 2006	AY838864		Struck et al 2006	GQ478128	USNM1121747	Zanol et al 2010	GQ497525	USNM1121747	Zanol et al 2010
ON13	Onuphis iridescens (Johnson, 1901)			GQ497473	USNM1121744	Zanol et al 2010	HM746743		Paul et al 2010	GQ478127	USNM1121744	Zanol et al 2010	GQ497526	USNM1121744	Zanol et al 2010
ON14	Paradiopatra bihanica (Intes & Le Loeuff, 1975)	BU34	MIWAP264-13	KJ027389	ZMBN 91318	Budaeva et al 2016	OM628817	ZMBN 91318	Hektoen et al 2022	KJ027347	ZMBN 91318	Budaeva et al 2016	-	-	-
ON15	Paxtonia amoureuxi (Intes & Le Leouff, 1975)	BU35	MIWAP262-13	KJ027395	ZMBN 91316	Budaeva et al 2016	OM628820	ZMBN 91316	Hektoen et al 2022	KJ027352	ZMBN 91316	Budaeva et al 2016	-	-	-
ON16	Rhamphobrachium brevibrachiatum (Ehlers, 1875)	BU10	POLNB394-13	KJ027396	ZMBN 91322	Budaeva et al 2016	OM628812	ZMBN 91322	Hektoen et al 2022	KJ027353	ZMBN 91322	Budaeva et al 2016	OM688236	ZMBN 91322	Hektoen et al 2022
	Outgroup
OU01	Glycera dibranchiata Ehlers, 1868			AY995208		Struck et al 2006	AY995207		Struck et al 2006	GQ478120	USNM1121746	Zanol et al 2010	HQ024037	BIOUG<CAN>:HUNTSPOL0157	Carr et al 2011

### Sheet: original
	Species		BOLD ProcessID	18S NCBI accesion number	18S voucher	18S reference	28S NCBI accesion number	28S voucher	28S refrence	16S NCBI accesion number	16S voucher	16S reference	COI NCBI accesion number	COI voucher	COI reference
	Dorvilleidae
D02	Dorvillea cf. similis (Crossland, 1924)			AF412803		Struck et al 2002 a, b	-	-	-	DQ317915		Schulze 2006	DQ317857		Schulze 2006
D03	Dorvillea erucaeformis (Malmgren, 1865)			AY176285		Warsaae et al 2005	AY838859		Struck et al 2006	AY838827		Struck et al 2006	AY838868		Struck et al 2006
D07	Ougia subaequalis (Oug, 1978)	DR01	POLNB1535-15	DR01	ZMBN 98229	this study	-	-	-	DR01	ZMBN 98229	this study	DR01	ZMBN 98229	this study
D01	Parougia bermudensis (Åkesson & Rice, 1992)			AF412802		Struck et al 2002 a, b	-	-	-	JQ310753	GNM14055	Wiklund et al 2011	JQ310767	GNM14055	Wiklund et al 2011
D05	Parougia diapason Taboada, Bas & Avila, 2015			KX555631		Taboada et al 2015	-	-	-	KX555630		Taboada et al 2015	KX555632		Taboada et al 2015
D06	Protodorvillea kefersteini (McIntosh, 1869)			AF412799		Struck et al 2002 a, b	-	-	-	AY838843		Struck et al 2006	POLNB2675-18	ZMBN 126117	this study
D08	Schistomeringos nr. rudolphi (Delle Chiaje, 1828)	DR03	POLNB826-14	DR03	ZMBN 94818	this study	DR03	ZMBN 94818		DR03	ZMBN 94818	this study	POLNB826-14	ZMBN 94818	this study
	Eunicidae
E04	Eunice norvegica (Linnaeus, 1767)			GQ497493	USNM1122749	Zanol et al 2010	E8 David	ZMBN 139220		GQ478147	USNM1122749	Zanol et al 2010	GQ497541	USNM1122749	Zanol et al 2010
E05	Eunice pennata (O. F. Müller, 1776)			AY040684		Siddall et al 2001	E9 David	ZMBN 139428		AY838829		Struck et al 2006	POLNB410-13	ZMBN 91723	this study
E01	Leodice americana (Hartman, 1944)			GQ497479	USNM1122572	Zanol et al 2010	-	-	-	GQ478133	USNM1122572	Zanol et al 2010	GQ497561	USNM1122572	Zanol et al 2010
E03	Leodice antarctica Baird, 1869			GQ497483	USNM1122127	Zanol et al 2010	-	-	-	GQ478137	USNM1122127	Zanol et al 2010	GQ497532	USNM1122127	Zanol et al 2010
E06	Leodice rubra (Grube, 1856)			GQ497478	MZSP888	Zanol et al 2010	-	-	-	GQ478132	MZSP888	Zanol et al 2010	GQ497528	MZSP888	Zanol et al 2010
E10	Marphysa californica Moore, 1909			GQ497507	USNM1122558	Zanol et al 2010	-	-	-	GQ478162	USNM1122558	Zanol et al 2010	GQ497552	USNM1122558	Zanol et al 2010
E12	Marphysa regalis Verrill, 1900			GQ497510	MZSP896	Zanol et al 2010	-	-	-	GQ478165	MZSP896	Zanol et al 2010	GQ497562	MZSP896	Zanol et al 2010
E13	Marphysa sanguinea (Montagu, 1813)			GQ497502	USNM1122123	Zanol et al 2010	AY838861		Struck et al 2006	GQ478157	USNM1122123	Zanol et al 2010	GQ497547	USNM1122123	Zanol et al 2010
E14	Marphysa viridis Treadwell, 1917			GQ497508	MZSP894	Zanol et al 2010	-	-	-	GQ478163	MZSP894	Zanol et al 2010	GQ497553	MZSP894	Zanol et al 2010
E15	Palola siciliensis (Grube, 1840)			GQ497514	USNM1120744	Zanol et al 2010	-	-	-	GQ478168	USNM1120744	Zanol et al 2010	GQ497554	USNM1120744	Zanol et al 2010
E16	Palola viridis Gray in Stair, 1847			GQ497513	USNM1084405-9C	Zanol et al 2010	-	-	-	GQ478167	USNM1084405-9C	Zanol et al 2010	GQ497556	USNM1084405-9C	Zanol et al 2010
E09	Paucibranchia bellii (Audouin & Milne Edwards, 1833)			AF412789		Struck et al 2002 a, b	-	-	-	AY838835		Struck et al 2006	KT307661	Itsastk13-P254	Aylagas et al 2016
E11	Paucibranchia disjuncta (Hartman, 1961)			GQ497504	USNM1122560	Zanol et al 2010	-	-	-	GQ478159	USNM1122560	Zanol et al 2010	GQ497549	USNM1122560	Zanol et al 2010
	Histriobdellidae
H01	Histriobdella homari Beneden, 1858	H1		Hist_1	not vouchered	this study	-	-	-	yes	not vouchered	this study	H1- David	not vouchered	this study
						this study			this study		not vouchered	this study		not vouchered	this study
H02	Stratiodrilus aeglaphilus Vila & Bahamonde, 1985	KW752		KW752	not vouchered	this study	yes	not vouchered	this study	yes David (short)	not vouchered	this study	yes	not vouchered	this study
	Lumbrineridae
L07	Augeneria algida	LM-02		OM312023	IORAS INV0000795	Borisova & Budaeva 2022	LM02 David	IORAS INV0000795	Borisova & Budaeva 2022	OM237819	IORAS INV0000795	Borisova & Budaeva 2022	OM237783	IORAS INV0000795	Borisova & Budaeva 2022
L08	Gallardoneris sp.	203		OM312027	ZMBN93823	Borisova & Budaeva 2022	203 David	ZMBN93823	Borisova & Budaeva 2022	OM237822	ZMBN93823	Borisova & Budaeva 2022	OM237788	ZMBN93823	Borisova & Budaeva 2022
L01	Hilbigneris sp.	OE08	EUNI003-21	yes	ZMBN 112015	this study	YES	ZMBN 112015	this study	KA11	ZMBN 112015	this study	KA3	ZMBN 112015	this study
L12	Lumbrinerides sp.	LM-84		OM312032	ZMBN 93769	Borisova & Budaeva 2022	-	-	-	OM237828	ZMBN 93769	Borisova & Budaeva 2022	OM237795	ZMBN 93769	Borisova & Budaeva 2022
L11	Lumbrineriopsis sp.	LM-75		OM312033	ZMBN 139222	Borisova & Budaeva 2022	LM75 David	ZMBN 139222	Borisova & Budaeva 2022	OM237829	ZMBN 139222	Borisova & Budaeva 2022	OM237796	ZMBN 139222	Borisova & Budaeva 2022
L10	Lumbrineris mixochaeta	LM-28		OM312044	IORAS INV0000796	Borisova & Budaeva 2022	LM28 David	IORAS INV0000796	Borisova & Budaeva 2022	OM237841	IORAS INV0000796	Borisova & Budaeva 2022	OM237805	IORAS INV0000796	Borisova & Budaeva 2022
L02	Lumbrineris inflata Moore, 1911			AY525622		Struck et al 2005	AY366518		Joerdens et al 2004	AY838832		Struck et al 2006	-	-	-
L03	Lumbrineris latreilli Audouin & Milne Edwards, 1833			AY525623		Struck et al 2005	AY366512		Joerdens et al 2004	AY838833		Struck et al 2006	KR916859	RR108	Lobo et al 2015
L05	Lumbrineris zonata Johnson, 1901			HM746727		Paul et al 2010	HM746741		Paul et al 2010	HM746713		Paul et al 2010	-	-	-
L06	Ninoe nigripes Verrill, 1873			AY838852		Struck et al 2006	AY838862		Struck et al 2006	AY838837		Struck et al 2006	AY838871		Struck et al 2006
	Oenonidae
OE01	Arabella iricolor (Montagu, 1804)			AY525624		Struck et al 2005	-	-	-	HM746709		Paul et al 2010	GU362693	OUC POLYP13 0810	Zhou et al 2010
OE02	Arabella semimaculata (Moore, 1911)			AY838844		Struck et al 2006	AY838857		Struck et al 2006	AY838825		Struck et al 2006	AY838866		Struck et al 2006
OE07	Drilonereis longa Webster, 1879			AY838847		Struck et al 2006	AY838860		Struck et al 2006	AY838828		Struck et al 2006	AY838869		Struck et al 2006
OE05	Driloneris sp.	OE16	EUNI002-21	yes	ZMBN 112008	this study	short	ZMBN 112008	this study	KA13	ZMBN 112008	this study	-	-	-
OE03	Oenonidae gen. sp.	OE03		yes	ZMBN111992	this study	-	-	-	KA9	ZMBN111992	this study	KA1	ZMBN111992	this study
OE06	Tainokia logachevae Ravara & Cunha, 2017			MF795580	DBUA0002021.01.v01	Ravara & Cunha 2017	MF795581	DBUA0002021.01.v01	Ravara & Cunha 2017	MF795579	DBUA0002021.01.v01	Ravara & Cunha 2017	MF795582	DBUA0002021.01.v01	Ravara & Cunha 2017
	Onuphidae
ON02	Australonuphis teres (Ehlers, 1868)	AU08		AU08	AM W.41389	this study	700 b	AM W.41389	this study	AU08	AM W.41389	this study	AU08	AM W.41389	this study
ON04	Diopatra neapolitana Delle Chiaje, 1841	D2		yes	ZMBN 106621	this study	yes	ZMBN 106621	this study	KT992095	ZMBN 106621	Arias et al 2016	KT992099	ZMBN 106621	Arias et al 2016
ON05	Hirsutonuphis gygis (Paxton, 1979)	BU06		KJ027370	ZMBN 91327	Budaeva et al 2016	BU06	ZMBN 91327	this study	KJ027330	ZMBN 91327	Budaeva et al 2016	-	-	-
ON06	Hyalinoecia longibranchiata McIntosh, 1885	H111		H111	ZMBN 139223	this study	700 b	ZMBN 139223	this study	H111	ZMBN 139223	this study	H111	ZMBN 139223	this study
ON07	Hyalinoecia robusta Southward, 1977	H100		H100	ZMBN 139224	this study	700 b	ZMBN 139224	this study	H100	ZMBN 139224	this study	H100	ZMBN 139224	this study
ON08	Hyalinoecia tubicola (O.F. Müller, 1776)	H43		H43	ZMBN 139225	this study	H43	ZMBN 139225	this study	H43	ZMBN 139225	this study	H43	ZMBN 139225	this study
ON09	Leptoecia midatlantica Budaeva, 2012	BU15		KJ027377	ZMBN 91330	Budaeva et al 2016	700 b	ZMBN 91330	this study	KJ027337	ZMBN 91330	Budaeva et al 2016	BU15	ZMBN 91330	this study
ON10	Mooreonuphis stigmatis (Treadwell, 1922)	M1		KJ027380	ZMBN 139226	Budaeva et al 2016	M1	ZMBN 139226	this study	KJ027339	ZMBN 139226	Budaeva et al 2016	-	-	-
ON11	Nothria conchylega (M. Sars, 1835)	N65		N65	ZMBN 139227	this study	700 b	ZMBN 139227	this study	N65	ZMBN 139227	this study	N65	ZMBN 139227	this study
ON12	Onuphis elegans (Johnson, 1901)			AY838854		Struck et al 2006	AY838864		Struck et al 2006	GQ478128	USNM1121747	Zanol et al 2010	GQ497525	USNM1121747	Zanol et al 2010
ON13	Onuphis iridescens (Johnson, 1901)			GQ497473	USNM1121744	Zanol et al 2010	HM746743		Paul et al 2010	GQ478127	USNM1121744	Zanol et al 2010	GQ497526	USNM1121744	Zanol et al 2010
ON14	Paradiopatra bihanica (Intes & Le Loeuff, 1975)			KJ027389	ZMBN 91318	Budaeva et al 2016	BU34	ZMBN 91318	this study	KJ027347	ZMBN 91318	Budaeva et al 2016	-	-	-
ON15	Paxtonia amoureuxi (Intes & Le Leouff, 1975)			KJ027395	ZMBN 91316	Budaeva et al 2016	BU35	ZMBN 91316	this study	KJ027352	ZMBN 91316	Budaeva et al 2016	-	-	-
ON16	Rhamphobrachium brevibrachiatum (Ehlers, 1875)	BU10		KJ027396	ZMBN 91322	Budaeva et al 2016	BU10	ZMBN 91322	this study	KJ027353	ZMBN 91322	Budaeva et al 2016	POLNB394-13	ZMBN 91322	this study
	Outgroup
OU01	Glycera dibranchiata Ehlers, 1868			AY995208		Struck et al 2006	AY995207		Struck et al 2006	GQ478120	USNM1121746	Zanol et al 2010	HQ024037	BIOUG<CAN>:HUNTSPOL0157	Carr et al 2011
